# Interspecies transfer of syntenic *RAMOSA1* orthologs and promoter *cis* sequences impacts maize inflorescence architecture

**DOI:** 10.1101/2022.01.07.475427

**Authors:** Josh Strable, Erica Unger-Wallace, Alejandro Aragón Raygoza, Sarah Briggs, Erik Vollbrecht

## Abstract

Grass inflorescences support floral structures that each bear a single grain, where variation in branch architecture directly impacts yield. The maize RAMOSA1 (*Zm*RA1) transcription factor acts as a key regulator of inflorescence development by imposing branch meristem determinacy. Here, we show *RA1* transcripts accumulate in boundary domains adjacent to spikelet meristems in *Sorghum bicolor* (*Sb*) and *Setaria viridis* (*Sv*) inflorescences similar as in the developing maize tassel and ear. To evaluate functional conservation of syntenic *RA1* orthologs and promoter *cis* sequences in maize, sorghum and setaria, we utilized interspecies gene transfer and assayed genetic complementation in a common inbred background by quantifying recovery of normal branching in highly ramified *ra1-R* mutants. A *ZmRA1* transgene that includes endogenous upstream and downstream flanking sequences recovered normal tassel and ear branching in *ra1-R*. Interspecies expression of two transgene variants of the *SbRA1* locus, modeled as the entire endogenous tandem duplication or just the non-frameshifted downstream copy, complemented *ra1-R* branching defects and induced novel fasciation and branch patterns. The *SvRA1* locus lacks conserved, upstream noncoding *cis* sequences found in maize and sorghum; interspecies expression of an *SvRA1* transgene did not or only partially recovered normal inflorescence forms. Driving expression of the *SvRA1* coding region by the *ZmRA1* upstream region, however, recovered normal inflorescence morphology in *ra1-R*. These data leveraging interspecies gene transfer suggest that *cis*-encoded temporal regulation of *RA1* expression is a key factor in modulating branch meristem determinacy that ultimately impacts grass inflorescence architecture.
