## Supplemental dataset for "Interspecies transfer of syntenic *RAMOSA1* orthologs and promoter *cis* sequences impacts maize inflorescence architecture"

### Sheet: SEA Analysis
RANK	DB	ID	ALT_ID	CONSENSUS	TP	TP%	FP	FP%	ENR_RATIO	SCORE_THR	PVALUE	LOG_PVALUE	EVALUE	LOG_EVALUE	QVALUE	LOG_QVALUE
1	db/JASPAR/JASPAR2018_CORE_plants_non-redundant.meme	MA0120.1	id1	TTKYYYYTHBCG	6	100	0	0	7	10	0.00108	-6.83	0.529	-0.64	0.0323	-3.43
2	db/JASPAR/JASPAR2018_CORE_plants_non-redundant.meme	MA0590.1	LFY	YATTRACCGSCGGTYAATR	6	100	0	0	7	5.6	0.00108	-6.83	0.529	-0.64	0.0323	-3.43
3	db/JASPAR/JASPAR2018_CORE_plants_non-redundant.meme	MA0978.1	DREB1E	ATGTCGGC	6	100	0	0	7	6.7	0.00108	-6.83	0.529	-0.64	0.0323	-3.43
4	db/JASPAR/JASPAR2018_CORE_plants_non-redundant.meme	MA0981.1	DOF1.8	NNWAAAGBNN	6	100	0	0	7	8.2	0.00108	-6.83	0.529	-0.64	0.0323	-3.43
5	db/JASPAR/JASPAR2018_CORE_plants_non-redundant.meme	MA0983.1	DOF5.6	NDWAAMGB	6	100	0	0	7	8.5	0.00108	-6.83	0.529	-0.64	0.0323	-3.43
6	db/JASPAR/JASPAR2018_CORE_plants_non-redundant.meme	MA0987.1	PHYPADRAFT_140773	NNWAAAGNNN	6	100	0	0	7	8	0.00108	-6.83	0.529	-0.64	0.0323	-3.43
7	db/JASPAR/JASPAR2018_CORE_plants_non-redundant.meme	MA1022.1	PHYPADRAFT_38837	NNWAAAGBNN	6	100	0	0	7	8	0.00108	-6.83	0.529	-0.64	0.0323	-3.43
8	db/JASPAR/JASPAR2018_CORE_plants_non-redundant.meme	MA1091.1	WRKY62	TGGTCAAC	6	100	0	0	7	13	0.00108	-6.83	0.529	-0.64	0.0323	-3.43
9	db/JASPAR/JASPAR2018_CORE_plants_non-redundant.meme	MA1159.1	SGR5	AAAAWAAGACAAAAW	6	100	0	0	7	11	0.00108	-6.83	0.529	-0.64	0.0323	-3.43
10	db/JASPAR/JASPAR2018_CORE_plants_non-redundant.meme	MA1206.1	ARF2	WDSMGACAWR	6	100	0	0	7	9.8	0.00108	-6.83	0.529	-0.64	0.0323	-3.43
11	db/JASPAR/JASPAR2018_CORE_plants_non-redundant.meme	MA1342.1	bZIP50	TGMTGACGTCAYHHHHY	6	100	0	0	7	4.7	0.00108	-6.83	0.529	-0.64	0.0323	-3.43
12	db/JASPAR/JASPAR2018_CORE_plants_non-redundant.meme	MA0021.1	Dof3	AAAGYV	6	100	1	16.67	3.5	10	0.00758	-4.88	3.7	1.31	0.0654	-2.73
13	db/JASPAR/JASPAR2018_CORE_plants_non-redundant.meme	MA0557.1	FHY3	HHCACGCGCTNN	5	83.33	0	0	6	12	0.00758	-4.88	3.7	1.31	0.0654	-2.73
14	db/JASPAR/JASPAR2018_CORE_plants_non-redundant.meme	MA0565.1	FUS3	CGCATGCGS	5	83.33	0	0	6	11	0.00758	-4.88	3.7	1.31	0.0654	-2.73
15	db/JASPAR/JASPAR2018_CORE_plants_non-redundant.meme	MA0962.1	BHLH34	GCACGTGK	5	83.33	0	0	6	10	0.00758	-4.88	3.7	1.31	0.0654	-2.73
16	db/JASPAR/JASPAR2018_CORE_plants_non-redundant.meme	MA0969.1	CMTA2	NNDVCGCGT	5	83.33	0	0	6	11	0.00758	-4.88	3.7	1.31	0.0654	-2.73
17	db/JASPAR/JASPAR2018_CORE_plants_non-redundant.meme	MA0970.1	CMTA3	CCGCGTNNN	5	83.33	0	0	6	11	0.00758	-4.88	3.7	1.31	0.0654	-2.73
18	db/JASPAR/JASPAR2018_CORE_plants_non-redundant.meme	MA0982.1	DOF2.4	DWAAAGB	5	83.33	0	0	6	8.2	0.00758	-4.88	3.7	1.31	0.0654	-2.73
19	db/JASPAR/JASPAR2018_CORE_plants_non-redundant.meme	MA0989.1	PHYPADRAFT_153324	NNWAAAGBN	5	83.33	0	0	6	8.3	0.00758	-4.88	3.7	1.31	0.0654	-2.73
20	db/JASPAR/JASPAR2018_CORE_plants_non-redundant.meme	MA1011.1	PHYPADRAFT_72483	NNCACGTGNN	5	83.33	0	0	6	9.9	0.00758	-4.88	3.7	1.31	0.0654	-2.73
21	db/JASPAR/JASPAR2018_CORE_plants_non-redundant.meme	MA1019.1	Glyma19g26560.1	GGGSCCCAC	5	83.33	0	0	6	11	0.00758	-4.88	3.7	1.31	0.0654	-2.73
22	db/JASPAR/JASPAR2018_CORE_plants_non-redundant.meme	MA1062.1	TCP15	GGGCCCAC	6	100	1	16.67	3.5	7.9	0.00758	-4.88	3.7	1.31	0.0654	-2.73
23	db/JASPAR/JASPAR2018_CORE_plants_non-redundant.meme	MA1063.1	TCP19	TGGGSCCCAC	5	83.33	0	0	6	11	0.00758	-4.88	3.7	1.31	0.0654	-2.73
24	db/JASPAR/JASPAR2018_CORE_plants_non-redundant.meme	MA1065.1	TCP20	GGSCCCACHN	5	83.33	0	0	6	9.7	0.00758	-4.88	3.7	1.31	0.0654	-2.73
25	db/JASPAR/JASPAR2018_CORE_plants_non-redundant.meme	MA1071.1	DOF5.3	NNWAAMG	5	83.33	0	0	6	7.5	0.00758	-4.88	3.7	1.31	0.0654	-2.73
26	db/JASPAR/JASPAR2018_CORE_plants_non-redundant.meme	MA1080.1	WRKY23	AGTCAACG	5	83.33	0	0	6	11	0.00758	-4.88	3.7	1.31	0.0654	-2.73
27	db/JASPAR/JASPAR2018_CORE_plants_non-redundant.meme	MA1087.1	WRKY45	CGTTGACY	5	83.33	0	0	6	12	0.00758	-4.88	3.7	1.31	0.0654	-2.73
28	db/JASPAR/JASPAR2018_CORE_plants_non-redundant.meme	MA1090.1	WRKY60	NYGGTCAACSN	5	83.33	0	0	6	14	0.00758	-4.88	3.7	1.31	0.0654	-2.73
29	db/JASPAR/JASPAR2018_CORE_plants_non-redundant.meme	MA1160.1	AT1G14580	WWWWTTTTTGTCGTTTTSTK	5	83.33	0	0	6	7.5	0.00758	-4.88	3.7	1.31	0.0654	-2.73
30	db/JASPAR/JASPAR2018_CORE_plants_non-redundant.meme	MA1197.1	CAMTA1	AAARCGCGTGDD	5	83.33	0	0	6	8.8	0.00758	-4.88	3.7	1.31	0.0654	-2.73
31	db/JASPAR/JASPAR2018_CORE_plants_non-redundant.meme	MA1201.1	AGL42	CATCATY	5	83.33	0	0	6	12	0.00758	-4.88	3.7	1.31	0.0654	-2.73
32	db/JASPAR/JASPAR2018_CORE_plants_non-redundant.meme	MA1235.1	AIL7	CGNWTYYCGAG	5	83.33	0	0	6	8.4	0.00758	-4.88	3.7	1.31	0.0654	-2.73
33	db/JASPAR/JASPAR2018_CORE_plants_non-redundant.meme	MA1291.1	TCP7	GTGGGRCCCAC	5	83.33	0	0	6	8	0.00758	-4.88	3.7	1.31	0.0654	-2.73
34	db/JASPAR/JASPAR2018_CORE_plants_non-redundant.meme	MA1312.1	WRKY47	MYYKNCGTTGACYW	5	83.33	0	0	6	9.3	0.00758	-4.88	3.7	1.31	0.0654	-2.73
35	db/JASPAR/JASPAR2018_CORE_plants_non-redundant.meme	MA1360.1	bHLH74	CGTGANDVBCACGTGMBNNCW	6	100	1	16.67	3.5	10	0.00758	-4.88	3.7	1.31	0.0654	-2.73
36	db/JASPAR/JASPAR2018_CORE_plants_non-redundant.meme	MA1367.1	AT1G76870	AWHHWAAACCRSWW	5	83.33	0	0	6	11	0.00758	-4.88	3.7	1.31	0.0654	-2.73
37	db/JASPAR/JASPAR2018_CORE_plants_non-redundant.meme	MA1370.1	IDD5	TTTTTGTCGTTTWSTG	6	100	1	16.67	3.5	5.8	0.00758	-4.88	3.7	1.31	0.0654	-2.73
38	db/JASPAR/JASPAR2018_CORE_plants_non-redundant.meme	MA1382.1	FAR1	HNYYCACGCGCYKHH	5	83.33	0	0	6	12	0.00758	-4.88	3.7	1.31	0.0654	-2.73
39	db/JASPAR/JASPAR2018_CORE_plants_non-redundant.meme	MA0985.1	DRE1C	ATGTCGGY	6	100	1	16.67	3.5	6.7	0.0151	-4.19	7.38	2	0.103	-2.27
40	db/JASPAR/JASPAR2018_CORE_plants_non-redundant.meme	MA1016.1	GATA15	NNYGATCNN	6	100	1	16.67	3.5	9.6	0.0151	-4.19	7.38	2	0.103	-2.27
41	db/JASPAR/JASPAR2018_CORE_plants_non-redundant.meme	MA1157.1	NUC	WWWWTTTTTGTCGTTTTBTD	6	100	1	16.67	3.5	6.9	0.0151	-4.19	7.38	2	0.103	-2.27
42	db/JASPAR/JASPAR2018_CORE_plants_non-redundant.meme	MA1191.1	AT3G10113	HHHVAAAATATCTWA	6	100	1	16.67	3.5	2.7	0.0151	-4.19	7.38	2	0.103	-2.27
43	db/JASPAR/JASPAR2018_CORE_plants_non-redundant.meme	MA1284.1	TCP1	WGTGGGCCCCMCBTHHYMWNNHKDKHHNNY	6	100	1	16.67	3.5	5.4	0.0151	-4.19	7.38	2	0.103	-2.27
44	db/JASPAR/JASPAR2018_CORE_plants_non-redundant.meme	MA1295.1	WRKY20	DNCGTTGACYWDD	6	100	1	16.67	3.5	8.9	0.0151	-4.19	7.38	2	0.103	-2.27
45	db/JASPAR/JASPAR2018_CORE_plants_non-redundant.meme	MA1336.1	TGA3	DRTGACGTCAKCAW	6	100	1	16.67	3.5	3.6	0.0151	-4.19	7.38	2	0.103	-2.27
46	db/JASPAR/JASPAR2018_CORE_plants_non-redundant.meme	MA1400.1	At1g19000	WWWTGGATAAGRWW	6	100	1	16.67	3.5	7.5	0.0151	-4.19	7.38	2	0.103	-2.27
47	db/JASPAR/JASPAR2018_CORE_plants_non-redundant.meme	MA1407.1	bZIP14	DVTGACGTAH	6	100	1	16.67	3.5	7.5	0.0151	-4.19	7.38	2	0.103	-2.27
48	db/JASPAR/JASPAR2018_CORE_plants_non-redundant.meme	MA1410.1	StBRC1	BGGGSCCMCC	6	100	1	16.67	3.5	11	0.0151	-4.19	7.38	2	0.103	-2.27
# SEA (Simple Enrichment Analysis): Version 5.4.1 compiled on Aug 25 2021 at 17:37:48
# sea --verbosity 1 --oc . --thresh 10.0 --align center --p sequences.fa --n control_sequences.fa --m db/JASPAR/JASPAR2018_CORE_plants_non-redundant.meme
# The format of this file is described completely at https://meme-suite.org/meme/doc/sea-output-format.html; briefly:
	RANK	The rank of the significance (E-value) of the motif in the sorted results.
	DB	The name of a file of motifs ("motif database file") that contains the motif.
	ID	The name of the motif, which is unique in the motif database file.
	ALT_ID	An alternate name for the motif that may be provided in the motif database file.
	CONSENSUS	A consensus sequence computed from the motif (as described below).
	TP	The number of primary input sequences matching the motif
		A sequence is said to match the motif if some position within it has match score greater than or equal to the optimal threshold (Score Threshold).
	TP%	The number of primary input sequences matching the motif / the number of primary sequences (the percentage of primary sequences matching the motif).
	primary sequences:	input	Coix lacryma-jobi (Adlay0592-017T1)
		input	Miscanthus sinensis (Misin03G169300 – v7.1)
		input	Miscanthus sinensis (MisinT268200 – v7.1)
		input	Sorghum bicolor (Sobic.002G197700– v3.1.1)
		input	Sorghum bicolor (Sobic.002G197800 – v3.1.1)
		input	Zea mays (Zm00001eb312340 - v5.0)
		control	Chasmanthium laxum (Chala.06G030500 – v1.1)
		control	Panicum halli (Pahal.2G260300 – v3.2)
		control	Paspalum vaginatum (Pavag06G030400 – v.3.1)
		control	Setaria viridis (Sevir.2G209800 – v2.1)

### Sheet: FIMO Analysis
ID	ALT_ID	CONSENSUS	SPECIES	Zea mays B73v5 GENOME COORDINATES					Motifs from MEME
				START	END				Colors	Coordinates in Zea mays B73v5 Genome
MA0590.1	LFY	YATTRACCGSCGGTYAATR	Zma, SbiUS, SbiDS, Msi1, Msi2, Cjl	114958497	114958515		731	749		START	END
				114958425	114958443		659	677		114958231	114958280
				114957879	114957897		113	131		114958344	114958363
MA0981.1	DOF1.8	NNWAAAGBNN	SbiUS, SbiDS, Msi1, Msi2, Cjl							114958368	114958389
MA0983.1	DOF5.6	NDWAAMGB	SbiUS, SbiDS, Msi1, Msi2, Cjl							114958412	114958440
MA1022.1	PHYPADRAFT_38837	NNWAAAGBNN	SbiUS, SbiDS, Msi1, Msi2, Cjl							114958447	114958472
MA0120.1	id1	TTKYYYYTHBCG	Zma, SbiUS, SbiDS, Msi1, Msi2, Cjl	114958546	114958557		780	791		114958492	114958534
				114958543	114958554		777	788		114958647	114958679
				114958542	114958553		776	787		114958690	114958724
				114958536	114958547		770	781		114958731	114958759
				114958530	114958541		764	775
				114958524	114958535		758	769
				114958449	114958460		683	694
				114958049	114958060		283	294
				114957927	114957928		161	162
				114957915	114957926		149	160
				114957910	114957921		144	155
MA0557.1	FHY3	HHCACGCGCTNN	Zma, SbiUS, Msi1, Msi2, Cjl	114958738	114958749		972	983
				114958736	114958747		970	981
				114958298	114958309		532	543
MA0962.1	BHLH34	GCACGTGK	Zma, SbiUS, SbiDS, Msi1, Msi2, Cjl	114958257	114958264		491	498
MA0969.1	CMTA2	NNDVCGCGT	Zma, SbiUS, Msi1, Msi2, Cjl	114958249	114958257		483	491
MA0970.1	CMTA3	CCGCGTNNN	Zma, SbiUS, Msi1, Cjl	114958252	114958260		486	494
MA0978.1	DREB1E	ATGTCGGC	Zma, SbiUS, SbiDS, Msi1, Msi2, Cjl	114958565	114958572		799	806
MA0982.1	DOF2.4	DWAAAGB	SbiUS, SbiDS, Msi1, Msi2, Cjl
MA0987.1	PHYPADRAFT_140773	NNWAAAGNNN	SbiUS, SbiDS, Msi1, Msi2, Cjl
MA1011.1	PHYPADRAFT_72483	NNCACGTGNN	Zma, SbiUS, Msi1, Msi2	114958736	114958745		970	979
MA1071.1	DOF5.3	NNWAAMG	SbiUS, SbiDS, Msi1, Msi2, Cjl
MA1091.1	WRKY62	TGGTCAAC	Zma, SbiUS, SbiDS, Msi1, Msi2, Cjl	114958684	114958691		918	925
				114958223	114958230		457	464
MA1159.1	SGR5	AAAAWAAGACAAAAW	Zma, SbiUS, Msi2, Cjl	114958146	114958160		380	394
				114958134	114958148		368	382
				114958002	114958016		236	250
MA1197.1	CAMTA1	AAARCGCGTGDD	Zma, SbiUS, SbiDS, Msi1, Msi2, Cjl	114958472	114958483		706	717
				114958249	114958260		483	494
MA1206.1	ARF2	WDSMGACAWR	SbiUS, SbiDS, Msi1, Msi2
MA1342.1	bZIP50	TGMTGACGTCAYHHHHY	Zma, SbiUS, SbiDS, Cjl	114958201	114958217		435	451
MA1382.1	FAR1	HNYYCACGCGCYKHH	Zma, SbiUS, Msi1, Msi2, Cjl	114958734	114958748		968	982
MA1360.1	bHLH74	CGTGANDVBCACGTGMBNNCW	Zma Msi1, Msi2	114958729	114958749		963	983
MA0989.1	PHYPADRAFT_153324	NNWAAAGBN	Zma, SbiUS, SbiDS, Cjl	114958201	114958217		435	451
MA1191.1	AT3G10113	HHHVAAAATATCTWA	SbiUS, SbiDS, Msi2, Cjl
MA1295.1	WRKY20	DNCGTTGACYWDD	Msi1, Msi2, Cjl
MA1407.1	bZIP14	DVTGACGTAH	Zma, SbiUS, SbiDS, Msi1, Msi2	114958437	114958446		671	680
				114957864	114957873		98	107
MA0552.1	PIF1	DKNRNGWCACGTGG	Zma, Msi1, Msi2, Cjl	114958731	114958744		965	978
				114958189	114958202		423	436
MA0565.1	FUS3	CGCATGCGS	Zma, SbiUS, SbiDS, Msi1, Msi2, Cjl	114958590	114958598		824	832
				114958511	114958519		745	753
				114958495	114958503		729	737
				114958307	114958315		541	549
				114958271	114958279		505	513
MA0960.1	BHLH104	GGCACGTGCC	SbiUS, Msi1, Msi2, Cjl
MA0964.1	BIM1	NCACGTGMBN	SbiUS, Msi1
MA1019.1	Glyma19g26560.1	GGGSCCCAC	Zma, SbiUS, SbiDS, Msi1, Msi2, Cjl	114958479	114958487		713	721
MA1063.1	TCP19	TGGGSCCCAC	Zma, SbiUS, SbiDS, Msi1, Msi2, Cjl	114958478	114958487		712	721
MA1065.1	TCP20	GGSCCCACHN	Zma, SbiUS, SbiDS, Msi1, Msi2, Cjl	114958480	114958489		714	723
				114958295	114958304		529	538
MA1080.1	WRKY23	AGTCAACG	Zma, SbiUS, SbiDS, Msi1, Msi2, Cjl	114958224	114958231		458	465
MA1087.1	WRKY45	CGTTGACY	Msi1, Cjl
MA1090.1	WRKY60	NYGGTCAACSN	Zma, SbiUS, SbiDS, Msi1, Msi2, Cjl	114958222	114958232		456	466
MA1160.1	AT1G14580 (BLUEJAY)	WWWWTTTTTGTCGTTTTSTK	Zma, SbiUS, SbiDS, Msi1, Msi2, Cjl	114958576	114958595		810	829
				114958538	114958557		772	791
				114958537	114958556		771	790
				114958535	114958554		769	788
				114958532	114958551		766	785
				114958530	114958549		764	783
				114958526	114958545		760	779
				114958524	114958543		758	777
				114958520	114958539		754	773
				114958084	114958103		318	337
				114957924	114957943		158	177
				114957916	114957935		150	169
				114957914	114957933		148	167
				114957911	114957935		145	169
MA1201.1	AGL42	CATCATY	Zma, Msi2	114958186	114958192		420	426
				114958113	114958119		347	353
MA1235.1	AIL7	CGNWTYYCGAG	SbiUS, SbiDS, Msi1, Msi2
MA1291.1	TCP7	GTGGGRCCCAC	Zma, SbiUS, SbiDS, Msi1, Msi2, Cjl	114958477	114958487		711	721
MA1312.1	WRKY47	MYYKNCGTTGACYW	SbiUS, Msi1, Msi2, Cjl
MA1367.1	AT1G76870	AWHHWAAACCRSWW	SbiUS, SbiDS, Msi1, Msi2
MA1373.1	IDD2	HABWAAACGACAAAA	Zma, SbiUS, Msi1, Msi2, Cjl	114958133	114958147		367	381
MA1389.1	AT5G29000	AARGAATATTCBNWW	Zma, SbiUS, SbiDS, Msi1, Msi2	114958153	114958167		387	401
MA1391.1	MYB33	VTAACYGAMWH	SbiUS, Msi1
MA1414.1	E2FA	WVGCGCCAHN	Zma, SbiUS, SbiDS, Msi1, Msi2, Cjl	114958741	114958750		975	984
				114957811	114957820		45	54
Species: Zma, Zea mays; SbiDS, Sorghum bicolor downstrem copy; SbiUS, Sorghum bicolor upstream copy; Msi1, Mischantus sinensis 1; Msi2, Mischantus sinensis 2; Clj, Coix lacryma-jobi. p value cut-off > 0.001
